# Decoding human sperm signalling: Phosphoproteomic discovery of kinases governing fertilization competency

**DOI:** 10.64898/2026.06.22.733301

**Authors:** Nathan D Burke, Amanda L Anderson, John E Schjenken, Shaun D Roman, Hanah M Hart, Heather C Murray, Kasey Miller, Georgia E Blackley, R John Aitken, David A Skerrett-Byrne, Brett Nixon, Elizabeth G Bromfield

## Abstract

Capacitation, the process whereby sperm gain the functional competence to fertilize an egg in the absence of de novo transcription and translation, is orchestrated by a hierarchy of kinases driving the phosphorylation of sperm proteins. While increased phosphorylation, in particular tyrosine phosphorylation, is a revered hallmark of fertilization competency in our species, only a limited repository of phosphorylated substrates and kinases have ever been reported from human sperm.

To broaden therapeutic targets for sperm targeted contraceptives and infertility therapies, we adapted a contemporary phosphoproteomic technique termed EasyPhos to generate bespoke methodology for the investigation of human sperm signalling. This approach yielded high depth phosphoproteomes of non-capacitated and capacitated human spermatozoa with in silico investigation of the phosphosites revealing 52 kinases with previously uncharacterized roles in sperm capacitation. Investigating the function of the putative sperm capacitation kinases identified yielded several kinases with novel roles in the regulation of sperm function. Of particular interest, polo like kinase 1 (PLK1) inhibition significantly reduced progressive sperm motility, attenuated capacitation-associated tyrosine phosphorylation and reduced the sperm acrosome reaction, an essential step to achieve fertilization. These findings reveal extensive phosphoproteome remodelling during human sperm capacitation, expanding the landscape of molecular targets for fertility control.
