## Supplementary Tables 1-5 for "Decoding human sperm signalling: Phosphoproteomic discovery of kinases governing fertilization competency": Burke_et_al_Table S3.xlsx

### Sheet: Table S3
Table S3 - Putative kinases predicted by Phosphomatics in silico analysis. Data related to Figures 4, 5, S2 and S3
Kinase Gene Name	Kinase_UPID	Substrate_UPID	Substrate_GENE ID	Position	Residue	Log2 NC1	Log2 NC2	Log2 NC3	Log2 NC4	Log2 NC5	Log2 CAP1	Log2 CAP2	Log2 CAP3	Log2 CAP4	Log2 CAP5
AKT1	P31749	Q9UNN5	FAF1	556	S	0	0	0	0	0	4.36775	4.16612	4.0179	4.54463	4.69863
AKT1	P31749	P49840	GSK3A	20	S	0	0	0	0	0	2.78131	3.4886	3.04279	2.05146	3.47228
AKT1	P31749	P49840	GSK3A	21	S	0	0	0	0	0	2.78131	3.4886	3.04279	2.05146	3.47228
AKT1	P31749	P61247	RPS3A	154	S	-0.266524	-0.151796	0.133663	-0.0212999	0.246262	1.88069	1.65255	1.62122	1.16554	1.50151
AKT1	P31749	P84243	H3-3A	29	S	-0.564548	-0.568033	0.495191	0.0933234	0.23016	0.270665	0.629903	2.21531	1.95593	2.56315
AURKA	O14965	Q9UNN5	FAF1	556	S	0	0	0	0	0	4.36775	4.16612	4.0179	4.54463	4.69863
BRSK2	Q8IWQ3	P52565	ARHGDIA	101	S	-0.283427	-0.384216	0.176576	0.157747	0.222095	1.13633	1.04521	1.39204	0.566227	1.64837
CAMK1	Q14012	Q05469	LIPE	813	T	-0.0775286	-0.626433	0.0670423	0.0481003	0.403895	2.77583	2.53457	2.34781	1.39287	1.56003
CAMK2A	Q9UQM7	Q05469	LIPE	813	T	-0.0775286	-0.626433	0.0670423	0.0481003	0.403895	2.77583	2.53457	2.34781	1.39287	1.56003
CAMK2A	Q9UQM7	P16949	STMN1	63	S	0.177546	0.337398	-0.547221	-0.10862	-0.00903892	2.45976	2.19199	1.34296	2.04303	1.62138
CAMK2A	Q9UQM7	P10636	MAPT	529	T	0.0290736	0.710455	-0.492992	0.388857	-1.62853	-1.04244	-0.491693	-2.8646	-1.55627	-1.88863
CAMK2B	Q13554	P49840	GSK3A	20	S	0	0	0	0	0	2.78131	3.4886	3.04279	2.05146	3.47228
CAMK2B	Q13554	P49840	GSK3A	21	S	0	0	0	0	0	2.78131	3.4886	3.04279	2.05146	3.47228
CAMK2B	Q13554	P16949	STMN1	63	S	0.177546	0.337398	-0.547221	-0.10862	-0.00903892	2.45976	2.19199	1.34296	2.04303	1.62138
CAMK4	Q16566	P16949	STMN1	63	S	0.177546	0.337398	-0.547221	-0.10862	-0.00903892	2.45976	2.19199	1.34296	2.04303	1.62138
CAMKK1	Q8N5S9	Q16566	CAMK4	341	S	0.219994	-0.272017	-0.140585	0.062513	0.0781674	2.28251	1.86839	1.90358	2.38733	2.91727
CAMKK2	Q96RR4	Q16566	CAMK4	341	S	0.219994	-0.272017	-0.140585	0.062513	0.0781674	2.28251	1.86839	1.90358	2.38733	2.91727
CDK1	P06493	P22314	UBA1	810	S	-0.12683	-0.0494714	-0.699394	-0.208574	0.710741	-1.20267	-1.58053	-1.9598	-0.480038	-0.903524
CDK1	P06493	P16949	STMN1	63	S	0.177546	0.337398	-0.547221	-0.10862	-0.00903892	2.45976	2.19199	1.34296	2.04303	1.62138
CDK1	P06493	Q9UNZ2	NSFL1C	114	S	0.326744	-0.158072	-0.19129	-0.423751	0.296653	1.4548	1.0996	1.53983	1.24372	0.716875
CDK2	P24941	Q9C0C9	UBE2O	515	S	0.21031	-1.51821	0.18844	0.238874	0.231854	0.708607	0.695117	1.84265	1.81092	2.19663
CDK2	P24941	P16949	STMN1	63	S	0.177546	0.337398	-0.547221	-0.10862	-0.00903892	2.45976	2.19199	1.34296	2.04303	1.62138
CHEK1	O14757	P84243	H3-3A	29	S	-0.564548	-0.568033	0.495191	0.0933234	0.23016	0.270665	0.629903	2.21531	1.95593	2.56315
CHEK1	O14757	P07814	EPRS1	434	S	0.356775	-0.712373	0.402107	-0.0485714	-0.284906	1.81432	1.00763	1.60326	1.69812	1.61476
CHUK	O15111	P84243	H3-3A	29	S	-0.564548	-0.568033	0.495191	0.0933234	0.23016	0.270665	0.629903	2.21531	1.95593	2.56315
CSNK2A1	P68400	Q9Y365	STARD10	8	T	0.0361269	-0.312575	0.161855	-0.0319739	0.101157	1.57802	0.70665	1.96092	1.59962	0.815909
CSNK2A1	P68400	O75379	VAMP4	30	S	-0.254127	-0.447351	-0.716996	-0.0837512	0.907778	-1.57637	-1.02764	-2.93311	0.101235	-2.47283
CSNK2A1	P68400	Q9UNN5	FAF1	556	S	0	0	0	0	0	4.36775	4.16612	4.0179	4.54463	4.69863
CSNK2A1	P68400	P12821	ACE	1306	S	-0.972376	-0.336968	0.107532	0.488097	0.285288	1.99623	1.95815	1.34458	1.15211	2.35091
DYRK1B	Q9Y463	P84243	H3-3A	29	S	-0.564548	-0.568033	0.495191	0.0933234	0.23016	0.270665	0.629903	2.21531	1.95593	2.56315
DYRK2	Q92630	P84243	H3-3A	29	S	-0.564548	-0.568033	0.495191	0.0933234	0.23016	0.270665	0.629903	2.21531	1.95593	2.56315
DYRK3	O43781	P84243	H3-3A	29	S	-0.564548	-0.568033	0.495191	0.0933234	0.23016	0.270665	0.629903	2.21531	1.95593	2.56315
GSK3A	P49840	P49840	GSK3A	20	S	0	0	0	0	0	2.78131	3.4886	3.04279	2.05146	3.47228
GSK3A	P49840	P49840	GSK3A	21	S	0	0	0	0	0	2.78131	3.4886	3.04279	2.05146	3.47228
GSK3A	P49840	P10636	MAPT	529	T	0.0290736	0.710455	-0.492992	0.388857	-1.62853	-1.04244	-0.491693	-2.8646	-1.55627	-1.88863
GSK3B	P49841	P10636	MAPT	529	T	0.0290736	0.710455	-0.492992	0.388857	-1.62853	-1.04244	-0.491693	-2.8646	-1.55627	-1.88863
IKBKB	O14920	O00161	SNAP23	34	S	0.0317679	-0.66466	-0.0214276	0.0213736	0.429446	2.04725	2.57415	2.10175	1.19996	1.8632
IKBKE	Q14164	Q9UNN5	FAF1	556	S	0	0	0	0	0	4.36775	4.16612	4.0179	4.54463	4.69863
IKBKE	Q14164	P49840	GSK3A	20	S	0	0	0	0	0	2.78131	3.4886	3.04279	2.05146	3.47228
IKBKE	Q14164	P49840	GSK3A	21	S	0	0	0	0	0	2.78131	3.4886	3.04279	2.05146	3.47228
MAPK1	P28482	Q05469	LIPE	813	T	-0.0775286	-0.626433	0.0670423	0.0481003	0.403895	2.77583	2.53457	2.34781	1.39287	1.56003
MAPK1	P28482	Q5JQC9	AKAP4	300	S	-1.02582	0.101139	-0.0863407	-0.27781	0.739415	0.127599	5.54616	4.34495	5.67169	3.6659
MAPK1	P28482	Q5JQC9	AKAP4	304	S	-1.02582	0.101139	-0.0863407	-0.27781	0.739415	0.127599	5.54616	4.34495	5.67169	3.6659
MAPK1	P28482	P84243	H3-3A	29	S	-0.564548	-0.568033	0.495191	0.0933234	0.23016	0.270665	0.629903	2.21531	1.95593	2.56315
MAPK1	P28482	Q15700	DLG2	106	S	0.505317	-0.349974	-0.0604544	0.180563	-0.50701	-3.54418	-3.54418	-3.54418	-3.54418	-3.54418
MAPK1	P28482	P35658	NUP214	931	S	0.559026	-0.410799	-0.443196	0.51719	-0.718211	1.98732	1.16447	0.858541	0.544259	0.466364
MAPK1	P28482	Q5JQC9	AKAP4	739	T	-0.37921	-0.669218	0.728814	-0.294929	0.176202	3.53042	3.87291	3.52008	2.87949	2.36471
MAPK1	P28482	P16949	STMN1	63	S	0.177546	0.337398	-0.547221	-0.10862	-0.00903892	2.45976	2.19199	1.34296	2.04303	1.62138
MAPK1	P28482	P10636	MAPT	529	T	0.0290736	0.710455	-0.492992	0.388857	-1.62853	-1.04244	-0.491693	-2.8646	-1.55627	-1.88863
MAPK10	P53779	Q93045	STMN2	97	S	0.242377	0.0969499	-0.674095	0.652215	-0.864477	3.54407	3.35544	2.77346	3.47474	3.32093
MAPK10	P53779	P16949	STMN1	63	S	0.177546	0.337398	-0.547221	-0.10862	-0.00903892	2.45976	2.19199	1.34296	2.04303	1.62138
MAPK13	O15264	P16949	STMN1	63	S	0.177546	0.337398	-0.547221	-0.10862	-0.00903892	2.45976	2.19199	1.34296	2.04303	1.62138
MAPK3	P27361	Q93045	STMN2	97	S	0.242377	0.0969499	-0.674095	0.652215	-0.864477	3.54407	3.35544	2.77346	3.47474	3.32093
MAPK3	P27361	Q05469	LIPE	813	T	-0.0775286	-0.626433	0.0670423	0.0481003	0.403895	2.77583	2.53457	2.34781	1.39287	1.56003
MAPK3	P27361	P84243	H3-3A	29	S	-0.564548	-0.568033	0.495191	0.0933234	0.23016	0.270665	0.629903	2.21531	1.95593	2.56315
MAPK3	P27361	P35658	NUP214	931	S	0.559026	-0.410799	-0.443196	0.51719	-0.718211	1.98732	1.16447	0.858541	0.544259	0.466364
MAPK3	P27361	P16949	STMN1	63	S	0.177546	0.337398	-0.547221	-0.10862	-0.00903892	2.45976	2.19199	1.34296	2.04303	1.62138
MAPK8	P45983	Q93045	STMN2	97	S	0.242377	0.0969499	-0.674095	0.652215	-0.864477	3.54407	3.35544	2.77346	3.47474	3.32093
MAPK8	P45983	P84243	H3-3A	29	S	-0.564548	-0.568033	0.495191	0.0933234	0.23016	0.270665	0.629903	2.21531	1.95593	2.56315
MAPK8	P45983	P16949	STMN1	63	S	0.177546	0.337398	-0.547221	-0.10862	-0.00903892	2.45976	2.19199	1.34296	2.04303	1.62138
MAPK9	P45984	P84243	H3-3A	29	S	-0.564548	-0.568033	0.495191	0.0933234	0.23016	0.270665	0.629903	2.21531	1.95593	2.56315
MAPK9	P45984	P16949	STMN1	63	S	0.177546	0.337398	-0.547221	-0.10862	-0.00903892	2.45976	2.19199	1.34296	2.04303	1.62138
MTOR	P42345	Q8NHG8	ZNRF2	82	S	0	0	0	0	0	3.86533	3.53074	3.55087	5.34525	4.6771
MTOR	P42345	Q5T4S7	UBR4	904	T	0	0	0	0	0	4.61302	3.97374	3.18768	3.33615	3.85325
PAK1	Q13153	P52565	ARHGDIA	101	S	-0.283427	-0.384216	0.176576	0.157747	0.222095	1.13633	1.04521	1.39204	0.566227	1.64837
PAK1	Q13153	P16949	STMN1	63	S	0.177546	0.337398	-0.547221	-0.10862	-0.00903892	2.45976	2.19199	1.34296	2.04303	1.62138
PAK1	Q13153	Q8IYU2	HACE1	385	S	-0.23325	0.0165401	-0.107325	0.0267676	0.251832	1.21871	0.4946	1.10664	1.32649	1.39711
PAK2	Q13177	Q8IYU2	HACE1	385	S	-0.23325	0.0165401	-0.107325	0.0267676	0.251832	1.21871	0.4946	1.10664	1.32649	1.39711
PAK4	O96013	Q93045	STMN2	97	S	0.242377	0.0969499	-0.674095	0.652215	-0.864477	3.54407	3.35544	2.77346	3.47474	3.32093
PKM	P14618	O00161	SNAP23	34	S	0.0317679	-0.66466	-0.0214276	0.0213736	0.429446	2.04725	2.57415	2.10175	1.19996	1.8632
PLK1	P53350	Q15435	PPP1R7	36	S	0.0331406	0.171496	-0.119904	-0.339775	0.189191	2.04036	1.76984	1.50184	1.22821	1.19316
PLK1	P53350	Q15435	PPP1R7	37	S	0.0331406	0.171496	-0.119904	-0.339775	0.189191	2.04036	1.76984	1.50184	1.22821	1.19316
PRKAA1	Q13131	Q05469	LIPE	813	T	-0.0775286	-0.626433	0.0670423	0.0481003	0.403895	2.77583	2.53457	2.34781	1.39287	1.56003
PRKACA	P17612	P49840	GSK3A	20	S	0	0	0	0	0	2.78131	3.4886	3.04279	2.05146	3.47228
PRKACA	P17612	P49840	GSK3A	21	S	0	0	0	0	0	2.78131	3.4886	3.04279	2.05146	3.47228
PRKACA	P17612	Q9H3Z4	DNAJC5	15	S	0	0	0	0	0	3.88109	4.10017	3.40287	2.78831	3.28914
PRKACA	P17612	Q9H3Z4	DNAJC5	11	T	0	0	0	0	0	3.88109	4.10017	3.40287	2.78831	3.28914
PRKACA	P17612	Q93045	STMN2	97	S	0.242377	0.0969499	-0.674095	0.652215	-0.864477	3.54407	3.35544	2.77346	3.47474	3.32093
PRKACA	P17612	Q05469	LIPE	813	T	-0.0775286	-0.626433	0.0670423	0.0481003	0.403895	2.77583	2.53457	2.34781	1.39287	1.56003
PRKACA	P17612	P84243	H3-3A	29	S	-0.564548	-0.568033	0.495191	0.0933234	0.23016	0.270665	0.629903	2.21531	1.95593	2.56315
PRKACA	P17612	P52565	ARHGDIA	101	S	-0.283427	-0.384216	0.176576	0.157747	0.222095	1.13633	1.04521	1.39204	0.566227	1.64837
PRKACA	P17612	P16949	STMN1	63	S	0.177546	0.337398	-0.547221	-0.10862	-0.00903892	2.45976	2.19199	1.34296	2.04303	1.62138
PRKACA	P17612	P10636	MAPT	529	T	0.0290736	0.710455	-0.492992	0.388857	-1.62853	-1.04244	-0.491693	-2.8646	-1.55627	-1.88863
PRKCA	P17252	P49840	GSK3A	20	S	0	0	0	0	0	2.78131	3.4886	3.04279	2.05146	3.47228
PRKCA	P17252	P49840	GSK3A	21	S	0	0	0	0	0	2.78131	3.4886	3.04279	2.05146	3.47228
PRKCA	P17252	O00161	SNAP23	34	S	0.0317679	-0.66466	-0.0214276	0.0213736	0.429446	2.04725	2.57415	2.10175	1.19996	1.8632
PRKCA	P17252	P52565	ARHGDIA	101	S	-0.283427	-0.384216	0.176576	0.157747	0.222095	1.13633	1.04521	1.39204	0.566227	1.64837
PRKCB	P05771	P49840	GSK3A	20	S	0	0	0	0	0	2.78131	3.4886	3.04279	2.05146	3.47228
PRKCB	P05771	P49840	GSK3A	21	S	0	0	0	0	0	2.78131	3.4886	3.04279	2.05146	3.47228
PRKCB	P05771	P16949	STMN1	63	S	0.177546	0.337398	-0.547221	-0.10862	-0.00903892	2.45976	2.19199	1.34296	2.04303	1.62138
PRKCD	Q05655	P49840	GSK3A	20	S	0	0	0	0	0	2.78131	3.4886	3.04279	2.05146	3.47228
PRKCD	Q05655	P49840	GSK3A	21	S	0	0	0	0	0	2.78131	3.4886	3.04279	2.05146	3.47228
PRKCG	P05129	P49840	GSK3A	20	S	0	0	0	0	0	2.78131	3.4886	3.04279	2.05146	3.47228
PRKCG	P05129	P49840	GSK3A	21	S	0	0	0	0	0	2.78131	3.4886	3.04279	2.05146	3.47228
PRKCG	P05129	Q9H3Z4	DNAJC5	15	S	0	0	0	0	0	3.88109	4.10017	3.40287	2.78831	3.28914
PRKCG	P05129	Q9H3Z4	DNAJC5	11	T	0	0	0	0	0	3.88109	4.10017	3.40287	2.78831	3.28914
PRKCH	P24723	P49840	GSK3A	20	S	0	0	0	0	0	2.78131	3.4886	3.04279	2.05146	3.47228
PRKCH	P24723	P49840	GSK3A	21	S	0	0	0	0	0	2.78131	3.4886	3.04279	2.05146	3.47228
PRKG1	Q13976	Q05469	LIPE	813	T	-0.0775286	-0.626433	0.0670423	0.0481003	0.403895	2.77583	2.53457	2.34781	1.39287	1.56003
RPS6KA1	Q15418	P84243	H3-3A	29	S	-0.564548	-0.568033	0.495191	0.0933234	0.23016	0.270665	0.629903	2.21531	1.95593	2.56315
RPS6KA3	P51812	P49840	GSK3A	20	S	0	0	0	0	0	2.78131	3.4886	3.04279	2.05146	3.47228
RPS6KA3	P51812	P49840	GSK3A	21	S	0	0	0	0	0	2.78131	3.4886	3.04279	2.05146	3.47228
RPS6KA3	P51812	P84243	H3-3A	29	S	-0.564548	-0.568033	0.495191	0.0933234	0.23016	0.270665	0.629903	2.21531	1.95593	2.56315
RPS6KA3	P51812	P16949	STMN1	63	S	0.177546	0.337398	-0.547221	-0.10862	-0.00903892	2.45976	2.19199	1.34296	2.04303	1.62138
RPS6KA5	O75582	P84243	H3-3A	29	S	-0.564548	-0.568033	0.495191	0.0933234	0.23016	0.270665	0.629903	2.21531	1.95593	2.56315
RPS6KB1	P23443	P07814	EPRS1	434	S	0.356775	-0.712373	0.402107	-0.0485714	-0.284906	1.81432	1.00763	1.60326	1.69812	1.61476
SGK3	Q96BR1	P49840	GSK3A	20	S	0	0	0	0	0	2.78131	3.4886	3.04279	2.05146	3.47228
SGK3	Q96BR1	P49840	GSK3A	21	S	0	0	0	0	0	2.78131	3.4886	3.04279	2.05146	3.47228
SRC	P12931	P52565	ARHGDIA	101	S	-0.283427	-0.384216	0.176576	0.157747	0.222095	1.13633	1.04521	1.39204	0.566227	1.64837
UHMK1	Q8TAS1	P16949	STMN1	63	S	0.177546	0.337398	-0.547221	-0.10862	-0.00903892	2.45976	2.19199	1.34296	2.04303	1.62138
