## Supplementary Tables 1-5 for "Decoding human sperm signalling: Phosphoproteomic discovery of kinases governing fertilization competency": Burke_et_al_Table S4.xlsx

### Sheet: Table S4
Table S4 - Semen analysis of sperm donors
Donor (#)	Use in MS/validation	Semen volume (mL)	Total sperm number (*10^6)	Sperm concentration (*10^6/mL)	Total motility (%)	Vitality (live spermatozoa, %)	Sperm morphology (normal forms, %)
Donor 1	MS	1	137	137	70	80	6
Donor 1	Validation	3	123	41	65	89	5
Donor 1	Validation	2.5	167.5	67	69	91	6
Donor 1	Validation	2.5	57.5	23	60	93	-
Donor 3	MS	3.5	605.5	173	75	81	7
Donor 3	Validation	2.5	152.5	61	82	90	9
Donor 3	Validation	2.5	477.5	191	54	83	12
Donor 3	Validation	2	532	266	47	83	5
Donor 3	Validation	2	232	116	64	93	-
Donor 3	Validation	2.6	821.6	316	54.7	78.5	-
Donor 3	Validation	2.5	422.5	169	84	85	-
Donor 4	Validation	2	120	60	42	84	5
Donor 4	Validation	2.5	212.5	85	62	88	8
Donor 4	Validation	2	236	118	31	84	-
Donor 5	Validation	2.5	170	68	31	69	6
Donor 5	Validation	2.5	262.5	105	36	85	4
Donor 6	Validation	1	84	84	67	77	-
Donor 7	MS	2.5	557.5	223	61	76	12
Donor 7	MS	1.5	402	268	56	71	6
Donor 8	MS	5	185	37	52	79	3
Donor 8	MS	3.5	234.5	67	27	89	8
Donor 8	Validation	7	448	64	35	85	8
Donor 8	Validation	3	348	116	47	60	9
Donor 8	Validation	4	244	61	44	76	-
Donor 9	MS	2	184	92	77	81	6
Donor 9	MS	1.5	217.5	145	69	86	-
Donor 9	Validation	1.75	621.25	355	70	86	8
Donor 9	Validation	1.5	264	176	74	94	-
Donor 9	Validation	1.3	205.4	158	71	86	-
Donor 9	Validation	1	149	149	75	93	-
Donor 9	Validation	1.5	292.5	195	57	92	-
Donor 10	MS	7.5	705	94	69	80	9
Donor 11	Validation	2.2	145.2	66	70	80	-
Donor 12	Validation	5	665	133	59	91	12
Donor 13	Validation	1	30	30	80	61	6
Donor 14	Validation	3.5	164.5	47	17	86	10
Donor 14	Validation	2.5	72.5	29	40	76	13
Donor 14	Validation	3.5	115.5	33	61	74	-
Donor 14	Validation	4	236	59	65	85	-
Donor 14	Validation	3.5	217	62	46	96	-
Donor 15	Validation	6	1122	187	65	90	6
Donor 15	Validation	4	828	207	80	90	-
Donor 15	Validation	4.75	299.25	63	87	97	-
Donor 15	Validation	4	1436	359	71	91	7
Donor 16	Validation	4	524	131	39	75	5
Donor 17	Validation	3	321	107	63	88	-
		* 2010 WHO reference - 5th centile semen parameters for individuals who successfully conceived within <12 months
		Semen volume (mL)	Total sperm number (*10^6)	Sperm concentration (*10^6/mL)	Total motility (%)	Vitality (live spermatozoa, %)	Sperm morphology (normal forms, %)
		1.5	39	15	40	58	4
