## Supplementary Tables 1-5 for "Decoding human sperm signalling: Phosphoproteomic discovery of kinases governing fertilization competency": Burke_et_al_Table S5.xlsx

### Sheet: Sheet1
Table S5: Antibody Table. Antibodies were used for western blotting (WB) and immunocytochemistry (ICC)
Antibody	Supplier	Catalogue #No	RRID	Dilution Stock Concentration	Block	Species/Clonality/Isotype	Notes:
Phosphoserine (pSerine)	Sigma Aldrich	P5747	AB_477376	1/1000 WB	3% BSA	Mouse monoclonal IgG1 2 mg/mL	WB O/N Primary
Phosphoserine (pSerine)	Sigma Aldrich	P5747	AB_477376	1/100 ICC	3% BSA	Mouse monoclonal IgG1 2 mg/mL	WB O/N Primary
Phosphothreonine (pThreonine)	Sigma Aldrich	P6623	AB_477393	1/500 WB	3% BSA WB	Mouse monoclonal IgG2b 2.5 mg/mL	WB O/N Primary
Phosphothreonine (pThreonine)	Sigma Aldrich	P6623	AB_477393	1/50 ICC	3% BSA ICC	Mouse monoclonal IgG2b 2.5 mg/mL	WB O/N Primary
Phosphotyrosine-HRP	Sigma Aldrich	A5964	AB_476748	1/4000 WB	3% BSA	Mouse monoclonal IgG1	WB O/N Block, 2 hrs primary
Phosphotyrosine (pTyrosine)	Sigma Aldrich	P5872	AB_1079609	1/250 ICC	3% BSA + 10% NHS	Mouse monoclonal IgG1 2 mg/mL	ICC 1 hr block, O/N primary 4°C
GAPDH	Sigma Aldrich	G9545	AB_796208	1/1000 WB	3% BSA	Rabbit polyclonal	WB 1 hr block and primary ambient temp
α-Tubulin	Cell Signalling Technology	2125	AB_2619646	1/4000 WB	3% BSA	Rabbit monoclonal 11H10 IgG	WB 1 hr block and primary ambient temp
α-Tubulin	Abcam	AB4074	AB_2288001	1/1000 ICC	3% BSA	Rabbit polyclonal IgG	ICC 1 hr block, O/N primary 4°C
Glycerokinase	Proteintech	13360-1-AP	AB_1167391	1/800 ICC	3% BSA	Rabbit polyclonal IgG	ICC 1 hr block, O/N primary 4°C
AKAP3	Proteintech	13907-1-AP	AB_2273887	1/500 ICC	3% BSA	Rabbit polyclonal IgG	ICC 1 hr block, O/N primary 4°C
PLK1	Sigma Aldrich	WH0005347M1-100UG	AB_1843038	1/100 ICC	3% BSA	Mouse monoclonal IgG1κ	Perm 100% methanol, ICC 1 hr block, O/N primary 4°C
Goat-α-mouse HRP	Dako Denmark	P0447	AB_2617137	1/2500 WB		Goat polyclonal HRP conjugated	WB 1 hr ambient temp
Goat-α-rabbit-HRP	Dako Denmark	P0448	AB_2617138	1/2500 WB		Goat polyclonal HRP conjugated	WB 1 hr ambient temp
Goat-α-mouse 488	Invitrogen	A-21202	AB_141607	1/200 ICC		Goat polyclonal IgG	ICC 1 hr, 37°C
Donkey-α-rabbit 555	Invitrogen	A31572	AB_162543	1/400 ICC		Donkey polyclonal IgG	ICC 1 hr, 37°C
